# WNT5A-RHOA axis is a new vulnerability in small-cell lung cancer

**DOI:** 10.1101/2022.04.14.488408

**Authors:** Kee-Beom Kim, Dong-Wook Kim, Youngchul Kim, Jun Tang, Nicole Kirk, Yongyu Gan, Bingliang Fang, Jae-Il Park, Yi Zheng, Kwon-Sik Park

**Affiliations:** Department of Microbiology, Immunology, and Cancer Biology, University of Virginia, Charlottesville, VA 22908, USA; Department of Biostatistics and Bioinformatics, Moffitt Cancer Research Center, Tampa Bay, FL 33612, USA; Department of Thoracic and Cardiovascular Surgery, MD Anderson Cancer Center, Houston, TX 77030, USA; Department of Experimental Radiation Oncology, MD Anderson Cancer Center, Houston, TX 77030, USA; Devision of Experimental Hematology and Cancer Biology, Cincinnati Children’s Hospital Medical Center, Cincinnati, OH 45229, USA

## Abstract

WNT signaling presents an attractive target for cancer therapy due to its widespread oncogenic role. However, the molecular players involved in WNT signaling and the impact of their perturbation remain unknown for numerous recalcitrant cancers including small-cell lung cancer (SCLC). Here we show that beta-catenin, a master mediator of canonical WNT signaling, is not required for SCLC development in genetically engineered mouse models (GEMMs) and its transcriptional program is largely silenced during tumor development. Instead, inactivation of p130 in SCLC cells induces expression of WNT5A, a ligand for beta-catenin-independent WNT pathways. WNT5A is both sufficient and required for SCLC development and cell proliferation and selectively induces *Rhoa* transcription and activates RHOA protein to drive SCLC. *Rhoa* knockout suppresses SCLC development in vivo, and chemical perturbation of RHOA selectively inhibits SCLC cell proliferation. These findings suggest a novel requirement for the WNT5A-RHOA axis in SCLC that is distinct from other noncanonical WNT pathways. This vulnerability of p130-WNT5A-RHOA pathway provides critical insight into the development of novel therapeutic strategies for the recalcitrant cancer, as well as the stratification of patients who may benefit from them. This study also sheds new light on the heterogeneity of WNT signaling and the molecular determinants of its cell-type specificity.
