## Supplementary Table 2 for "WNT5A-RHOA axis is a new vulnerability in small-cell lung cancer"

### Sheet: control preSCs vs Wnt5a-preSCs 
Supplementary Table 2.
Results of gene set enrichment analysis (GSEA) for cancer hallmarks
gene sets enriched in Wnt5a-preSCs	SIZE	SOURCE	ES	NES	NOM p-val	FDR q-val	FWER p-val	Tag	Gene	Signal	FDR (median)	glob.p.val
hallmark_myc_targets_v2	58	http://www.broadinstitute.org/gsea/msigdb/cards/hallmark_myc_targets_v2	0.60178	1.527	0.02857	0.25711	0.2051	0.603	0.233	0.465	0	0.10256
hallmark_unfolded_protein_response	110	http://www.broadinstitute.org/gsea/msigdb/cards/hallmark_unfolded_protein_response	0.51342	1.4615	0.02899	0.29592	0.4274	0.391	0.209	0.312	0	0.068376
hallmark_e2f_targets	193	http://www.broadinstitute.org/gsea/msigdb/cards/hallmark_e2f_targets	0.52968	1.4484	0.2222	0.2236	0.4701	0.503	0.259	0.377	0	0.042735
hallmark_g2m_checkpoint	189	http://www.broadinstitute.org/gsea/msigdb/cards/hallmark_g2m_checkpoint	0.46786	1.3406	0.2817	0.41833	0.7692	0.476	0.244	0.365	0.32143	0.094017
hallmark_myc_targets_v1	197	http://www.broadinstitute.org/gsea/msigdb/cards/hallmark_myc_targets_v1	0.5255	1.3024	0.2742	0.421	0.8376	0.563	0.293	0.404	0.37895	0.11111
hallmark_mitotic_spindle	196	http://www.broadinstitute.org/gsea/msigdb/cards/hallmark_mitotic_spindle	0.27474	1.249	0.07246	0.46508	0.8718	0.301	0.203	0.243	0.42857	0.059829
hallmark_dna_repair	136	http://www.broadinstitute.org/gsea/msigdb/cards/hallmark_dna_repair	0.40411	1.2443	0.2353	0.40798	0.8974	0.353	0.238	0.272	0.36735	0.034188
hallmark_tgf_beta_signaling	49	http://www.broadinstitute.org/gsea/msigdb/cards/hallmark_tgf_beta_signaling	0.45037	1.2131	0.1667	0.42373	0.9316	0.143	0.0737	0.133	0.38793	0.025641
hallmark_notch_signaling	26	http://www.broadinstitute.org/gsea/msigdb/cards/hallmark_notch_signaling	0.46509	1.2113	0.2031	0.38377	0.9402	0.231	0.0961	0.209	0.34483	0.025641
hallmark_peroxisome	87	http://www.broadinstitute.org/gsea/msigdb/cards/hallmark_peroxisome	0.2531	1.1247	0.2258	0.54459	1	0.241	0.184	0.198	0.51429	0.08547
hallmark_apical_junction	157	http://www.broadinstitute.org/gsea/msigdb/cards/hallmark_apical_junction	0.26607	1.0605	0.2679	0.63461	1	0.134	0.0911	0.123	0.65455	0.11111
hallmark_mtorc1_signaling	188	http://www.broadinstitute.org/gsea/msigdb/cards/hallmark_mtorc1_signaling	0.28904	1.0419	0.4727	0.62187	1	0.229	0.159	0.195	0.61364	0.08547
hallmark_adipogenesis	173	http://www.broadinstitute.org/gsea/msigdb/cards/hallmark_adipogenesis	0.26253	1.0345	0.3934	0.59704	1	0.301	0.239	0.232	0.59341	0.034188
hallmark_xenobiotic_metabolism	149	http://www.broadinstitute.org/gsea/msigdb/cards/hallmark_xenobiotic_metabolism	0.22621	1.0216	0.421	0.58167	1	0.0805	0.0528	0.0771	0.59694	0.025641
hallmark_uv_response_up	136	http://www.broadinstitute.org/gsea/msigdb/cards/hallmark_uv_response_up	0.26566	0.87367	0.7	0.83173	1	0.14	0.113	0.125	0.85714	0.19658
hallmark_wnt_beta_catenin_signaling	35	http://www.broadinstitute.org/gsea/msigdb/cards/hallmark_wnt_beta_catenin_signaling	0.25858	0.8353	0.717	0.8481	1	0.171	0.0802	0.158	0.875	0.15385
hallmark_tnfa_signaling_via_nfkb	154	http://www.broadinstitute.org/gsea/msigdb/cards/hallmark_tnfa_signaling_via_nfkb	0.22385	0.79777	0.9245	0.85166	1	0.214	0.162	0.182	0.87468	0.042735
hallmark_oxidative_phosphorylation	189	http://www.broadinstitute.org/gsea/msigdb/cards/hallmark_oxidative_phosphorylation	0.23144	0.65014	0.7213	0.93851	1	0.386	0.321	0.266	0.95238	0.37607
gene sets enriched in control preSCs	SIZE	SOURCE	ES	NES	NOM p-val	FDR q-val	FWER p-val	Tag	Gene	Signal	FDR (median)	glob.p.val
hallmark_glycolysis	176	http://www.broadinstitute.org/gsea/msigdb/cards/hallmark_glycolysis	-0.43943	-1.4154	0.01613	1	0.5556	0.295	0.158	0.252	1	0.52137
hallmark_cholesterol_homeostasis	63	http://www.broadinstitute.org/gsea/msigdb/cards/hallmark_cholesterol_homeostasis	-0.53607	-1.4042	0.02941	0.8348	0.5983	0.46	0.172	0.383	0.53333	0.23077
hallmark_protein_secretion	94	http://www.broadinstitute.org/gsea/msigdb/cards/hallmark_protein_secretion	-0.3073	-1.3853	0.07812	0.63944	0.6239	0.223	0.189	0.182	0.36782	0.21368
hallmark_estrogen_response_late	156	http://www.broadinstitute.org/gsea/msigdb/cards/hallmark_estrogen_response_late	-0.35328	-1.3148	0	0.78087	0.8205	0.359	0.196	0.292	0.53333	0.28205
hallmark_angiogenesis	21	http://www.broadinstitute.org/gsea/msigdb/cards/hallmark_angiogenesis	-0.50061	-1.3107	0.07812	0.63694	0.8291	0.286	0.0814	0.263	0.42667	0.22222
hallmark_hypoxia	163	http://www.broadinstitute.org/gsea/msigdb/cards/hallmark_hypoxia	-0.44426	-1.2813	0.1194	0.66813	0.9231	0.307	0.164	0.26	0.57143	0.19658
hallmark_androgen_response	85	http://www.broadinstitute.org/gsea/msigdb/cards/hallmark_androgen_response	-0.32109	-1.1918	0.25	0.95983	0.9914	0.353	0.194	0.286	0.80672	0.4188
hallmark_kras_signaling_dn	109	http://www.broadinstitute.org/gsea/msigdb/cards/hallmark_kras_signaling_dn	-0.39254	-1.1858	0.1471	0.85814	0.9914	0.257	0.144	0.222	0.72727	0.38462
hallmark_complement	132	http://www.broadinstitute.org/gsea/msigdb/cards/hallmark_complement	-0.41073	-1.1857	0.1343	0.76458	0.9914	0.265	0.156	0.226	0.64646	0.28205
hallmark_kras_signaling_up	129	http://www.broadinstitute.org/gsea/msigdb/cards/hallmark_kras_signaling_up	-0.3556	-1.1718	0.2239	0.75243	1	0.287	0.16	0.243	0.71111	0.24786
hallmark_uv_response_dn	123	http://www.broadinstitute.org/gsea/msigdb/cards/hallmark_uv_response_dn	-0.42133	-1.1605	0.3125	0.71923	1	0.374	0.175	0.311	0.66116	0.24786
hallmark_apoptosis	129	http://www.broadinstitute.org/gsea/msigdb/cards/hallmark_apoptosis	-0.3023	-1.1555	0.1333	0.67647	1	0.333	0.21	0.266	0.60606	0.20513
hallmark_estrogen_response_early	163	http://www.broadinstitute.org/gsea/msigdb/cards/hallmark_estrogen_response_early	-0.35303	-1.1541	0.25	0.63148	1	0.387	0.19	0.317	0.55944	0.16239
hallmark_epithelial_mesenchymal_transition	128	http://www.broadinstitute.org/gsea/msigdb/cards/hallmark_epithelial_mesenchymal_transition	-0.34171	-1.1497	0.07812	0.59634	1	0.227	0.0764	0.211	0.51948	0.13675
hallmark_pancreas_beta_cells	26	http://www.broadinstitute.org/gsea/msigdb/cards/hallmark_pancreas_beta_cells	-0.39059	-1.1352	0.2459	0.5952	1	0.462	0.193	0.373	0.5614	0.094017
hallmark_inflammatory_response	107	http://www.broadinstitute.org/gsea/msigdb/cards/hallmark_inflammatory_response	-0.41706	-1.1257	0.3548	0.58188	1	0.336	0.183	0.277	0.53333	0.076923
hallmark_p53_pathway	173	http://www.broadinstitute.org/gsea/msigdb/cards/hallmark_p53_pathway	-0.28219	-1.0922	0.2254	0.63363	1	0.272	0.181	0.225	0.59443	0.094017
hallmark_il2_stat5_signaling	153	http://www.broadinstitute.org/gsea/msigdb/cards/hallmark_il2_stat5_signaling	-0.33214	-1.0895	0.3333	0.60602	1	0.307	0.182	0.254	0.5614	0.068376
hallmark_apical_surface	24	http://www.broadinstitute.org/gsea/msigdb/cards/hallmark_apical_surface	-0.62345	-1.0798	0.4576	0.59933	1	0.458	0.189	0.372	0.5614	0.034188
hallmark_spermatogenesis	90	http://www.broadinstitute.org/gsea/msigdb/cards/hallmark_spermatogenesis	-0.31808	-1.0676	0.375	0.59655	1	0.278	0.175	0.231	0.55652	0.034188
hallmark_myogenesis	138	http://www.broadinstitute.org/gsea/msigdb/cards/hallmark_myogenesis	-0.3046	-1.0675	0.35	0.56814	1	0.246	0.138	0.214	0.53002	0.017094
hallmark_heme_metabolism	159	http://www.broadinstitute.org/gsea/msigdb/cards/hallmark_heme_metabolism	-0.22301	-1.0448	0.3333	0.60363	1	0.208	0.165	0.175	0.58182	0.025641
hallmark_coagulation	78	http://www.broadinstitute.org/gsea/msigdb/cards/hallmark_coagulation	-0.37303	-1.044	0.4528	0.57861	1	0.103	0.0447	0.0985	0.55652	0.017094
hallmark_allograft_rejection	97	http://www.broadinstitute.org/gsea/msigdb/cards/hallmark_allograft_rejection	-0.30306	-0.94168	0.5781	0.78606	1	0.381	0.261	0.284	0.7619	0.19658
hallmark_interferon_gamma_response	139	http://www.broadinstitute.org/gsea/msigdb/cards/hallmark_interferon_gamma_response	-0.19198	-0.94085	0.5625	0.75514	1	0.374	0.297	0.265	0.73143	0.12821
hallmark_pi3k_akt_mtor_signaling	97	http://www.broadinstitute.org/gsea/msigdb/cards/hallmark_pi3k_akt_mtor_signaling	-0.22508	-0.92002	0.6271	0.75997	1	0.175	0.165	0.147	0.74592	0.10256
hallmark_interferon_alpha_response	72	http://www.broadinstitute.org/gsea/msigdb/cards/hallmark_interferon_alpha_response	-0.2205	-0.91587	0.7077	0.73822	1	0.389	0.317	0.267	0.71829	0.042735
hallmark_bile_acid_metabolism	84	http://www.broadinstitute.org/gsea/msigdb/cards/hallmark_bile_acid_metabolism	-0.23569	-0.91585	0.6129	0.71186	1	0.214	0.155	0.182	0.69264	0.025641
hallmark_hedgehog_signaling	29	http://www.broadinstitute.org/gsea/msigdb/cards/hallmark_hedgehog_signaling	-0.40684	-0.89067	0.6852	0.73482	1	0.241	0.0606	0.227	0.75235	0.042735
hallmark_fatty_acid_metabolism	128	http://www.broadinstitute.org/gsea/msigdb/cards/hallmark_fatty_acid_metabolism	-0.23838	-0.84238	0.6607	0.78825	1	0.289	0.248	0.219	0.81067	0.059829
hallmark_il6_jak_stat3_signaling	53	http://www.broadinstitute.org/gsea/msigdb/cards/hallmark_il6_jak_stat3_signaling	-0.21603	-0.78977	0.7407	0.83858	1	0.415	0.305	0.29	0.86022	0.059829
hallmark_reactive_oxigen_species_pathway	40	http://www.broadinstitute.org/gsea/msigdb/cards/hallmark_reactive_oxigen_species_pathway	-0.24002	-0.7225	0.7119	0.88525	1	0.325	0.229	0.251	0.90909	0.11966
